# Hybridization Reveals Cell Type-Specific Regulatory Variation Driving Brain Transcriptomic Divergence

**DOI:** 10.1101/2025.11.04.686555

**Authors:** Erika Soria, X Maggs, Will Boswell, Rachel A. Carroll, Korri S Weldon, Zhao Lai, Wesley C. Warren, Manfred Schartl, Yuan Lu

**Author notes:** Corresponding authors: Yuan Lu.

## Abstract

Gene expression is a molecular trait that can cumulatively contribute to more complex phenotypes. Interspecies hybrids have long been used to study the genetics basis of molecular, morphological and behavioral traits, to dissect interactions between cis- and trans-regulators with parental traits, and to uncover incompatible genetic interactions that drive extreme phenotypes in hybrid progeny. However, it remains unclear how organ functions at molecular level are affected by hybridization. We hypothesize that hybridization incited molecular level changes are cell type specific. To test this, we produced interspecies hybrid progeny from two distantly related fish species, *Xiphophorus maculatus* and *couchianus*. They are differing in mating, foraging behavior and likely neural circuits for cognition. We first performed allelic expression and bulk brain transcriptome profiling to identify expression quantitative trait loci (eQTLs) and quantitative transcript traits (QTTs) in order to quantify the scale and identify of loci contributing to gene expression variations in hybrids. It showed that QTT are predominantly influenced by additive eQTLs. Subsequently, we compared QTTs, which exemplify species-specific regulatory effects on gene expression, to cell type markers derived from single-nucleus RNA sequencing (snRNAseq). We identified 14 cell type-specific QTTs with known roles in brain functions. Overall, this study shows that transcriptomic phenotypes under species-specific regulators are associated to specific cell types in hybrids, and indicates the overall organ-level functional change could be driven by particular cell types.
