## Supplementary material for "Hybridization Reveals Cell Type-Specific Regulatory Variation Driving Brain Transcriptomic Divergence": Supp. data

cluster	cell.type1	cell.type2	cell.type3	cell.type4
0	Neuron;HG.pvalue:0.00501220242292557;evidence:si:dkey-238f9.1	Pallium_02;HG.pvalue:6.79159552131347e-06;evidence:si:dkey-238f9.1,lhx9:::Olfactory Bulb;HG.pvalue:3.08391394874739e-05;evidence:cdh8,si:dkey-238f9.1:::Pallium_09;HG.pvalue:7.53442211782855e-05;evidence:lhx9:::Pallium_08;HG.pvalue:0.000135496021547031;evidence:lhx9:::Subpallium_04;HG.pvalue:0.000290454350802122;evidence:cdh8:::Pallium_IN03;HG.pvalue:0.000617309148009179;evidence:lhx9:::Pallium_IN…	Nascent HC;HG.pvalue:0.000272898657465605;evidence:nrxn3b,srrm4:::Mixed HC;HG.pvalue:0.00142627911525692;evidence:nrxn3b,csmd3a.1:::Extrastriolar HC;HG.pvalue:0.00323939489042612;evidence:nrxn3b,srrm4:::Striolar HC;HG.pvalue:0.00339143576922014;evidence:nrxn3b:::Central Crista HC;HG.pvalue:0.00936026173516225;evidence:nrxn3b	Mixed region GABAergic;HG.pvalue:0.000418795693073447;evidence:gabra3:::Neuronal intermediate progenitor;HG.pvalue:0.0024296705976472;evidence:cdh8:::Forebrain;HG.pvalue:0.00826215987686744;evidence:srrm4:::Midbrain glutamatergic;HG.pvalue:0.0120259690650016;evidence:lhx9:::Undefined;HG.pvalue:0.0251564634701483;evidence:lhx9
1	0	Subpallium_01;HG.pvalue:3.90717278256946e-06;evidence:qkia,etv1:::dHabenula;HG.pvalue:2.00655609668298e-05;evidence:zic1,etv1:::Subpallium_03;HG.pvalue:2.64366190253068e-05;evidence:qkia,etv1:::OPC;HG.pvalue:0.000126259127175158;evidence:qkia,myt1b:::Subpallium_06;HG.pvalue:0.00016813546997005;evidence:zic1:::Subpallium_04;HG.pvalue:0.00018931048094681;evidence:zic1:::Subpallium_IN;HG.pvalue:0.00…	Progenitors;HG.pvalue:0.00279906759858837;evidence:nhsl2	Spinal cord glutamatergic;HG.pvalue:0.000200361559502028;evidence:zic1:::Cerebellum glutamatergic;HG.pvalue:0.00027313308294594;evidence:fat2:::Hindbrain GABAergic;HG.pvalue:0.000938258275994698;evidence:etv1:::Cortical or hippocampal glutamatergic;HG.pvalue:0.00721560190762881;evidence:ppp1r1b:::Forebrain GABAergic;HG.pvalue:0.0185105484553697;evidence:zic1
2	0	Oligodendrocytes;HG.pvalue:0.00114694671068593;evidence:mbpa	0	0
3	Neuron, differentiating;HG.pvalue:9.59881704148924e-05;evidence:tbr1b:::Skeletal muscle;HG.pvalue:0.00443271707246837;evidence:kcnn3	Pallium_IN01;HG.pvalue:3.50252556198563e-06;evidence:tbr1b,zfpm2a:::Pallium_09;HG.pvalue:9.59881704148924e-05;evidence:tbr1b:::Pallium_07;HG.pvalue:0.000144590233284918;evidence:tshz1:::Pallium_08;HG.pvalue:0.000172558583729111;evidence:tbr1b:::Pallium_03;HG.pvalue:0.000507691548898369;evidence:tshz1:::Subpallium_05;HG.pvalue:0.000695586187202236;evidence:rtn4rl2a:::Pallium_IN03;HG.pvalue:0.00078…	Central Crista HC;HG.pvalue:0.0117927632191615;evidence:efna3a:::Mixed HC;HG.pvalue:0.0269884203709136;evidence:grid2ipb	Midbrain dopaminergic;HG.pvalue:4.1549898969553e-05;evidence:snca:::Erythrocyte;HG.pvalue:0.000271030958379322;evidence:snca:::Motor neuron;HG.pvalue:0.000391176995707814;evidence:trim9:::Epithalamus glutamatergic;HG.pvalue:0.000879402024889635;evidence:vav3:::Cajal-Retzius;HG.pvalue:0.00155464893570668;evidence:dnajb5:::Forebrain GABAergic;HG.pvalue:0.00296140168312396;evidence:zswim5,tshz1:::Hi…
4	Cephalic muscle;HG.pvalue:0.0009577302684281;evidence:pvalb7:::Primordial germ cell;HG.pvalue:0.001304870404379;evidence:raver2:::Periderm;HG.pvalue:0.00278330985778607;evidence:nos1:::Monocyte;HG.pvalue:0.0702906422150907;evidence:lrmp	Pallium_07;HG.pvalue:9.74104658470535e-06;evidence:pvalb7,lrmp:::Pallium_01;HG.pvalue:0.000879062128920055;evidence:pvalb7:::Pallium_08;HG.pvalue:0.0009577302684281;evidence:pvalb7:::Pallium_03;HG.pvalue:0.00278330985778607;evidence:pvalb7:::vHabenula;HG.pvalue:0.0253859794279383;evidence:mprip:::Committed_pallium_precursors;HG.pvalue:0.0551462964263793;evidence:bcam	Progenitors;HG.pvalue:0.00219734067060695;evidence:bcam,ptprua:::Central Crista HC;HG.pvalue:0.00686688988296217;evidence:raver2,adgrb2:::Mixed HC;HG.pvalue:0.0223068866934359;evidence:grid2ipb,atp8a1:::Crista SC;HG.pvalue:0.0471451675298214;evidence:sipa1l3:::Macula SC;HG.pvalue:0.072400317692331;evidence:bcam	Oral ectoderm;HG.pvalue:0.000232629342194275;evidence:bcam:::Cerebellum GABAergic;HG.pvalue:0.00149773933910836;evidence:cpne9:::Motor neuron;HG.pvalue:0.00215230800837889;evidence:kcnab1:::Mixed region GABAergic;HG.pvalue:0.00291868993608007;evidence:kcnab1:::Forebrain GABAergic;HG.pvalue:0.00486807582438706;evidence:smoc1,brinp2,ryr2:::Cortical or hippocampal glutamatergic;HG.pvalue:0.008521334…
5	Vascular smooth muscle;HG.pvalue:0.00191432304130783;evidence:csrp1b:::Epiphysis;HG.pvalue:0.00317392761565394;evidence:pla1a,zgc:162331:::Photoreceptor;HG.pvalue:0.0878830619581736;evidence:zgc:162331:::Skeletal muscle;HG.pvalue:0.127930883479723;evidence:tns2b:::Neuron;HG.pvalue:0.171215390656464;evidence:flj13639	Oligodendrocytes;HG.pvalue:2.925202044071e-18;evidence:si:ch73-335m24.2,pla1a,cldn19,mpz,fam102ab,flj13639,sox10,ninj2,plp1b,ppp1r14aa,ugt8,ly75,slc20a2,csrp1b,cd59:::OPC;HG.pvalue:0.00183606282196354;evidence:flj13639,sox10,spock3,epn2:::Subpallium_03;HG.pvalue:0.0149711977962104;evidence:pou3f3b,srgap2:::Subpallium_05;HG.pvalue:0.0246022810300364;evidence:phactr3b:::Pallium_IN03;HG.pvalue:0.027…	Extrastriolar HC;HG.pvalue:0.0203818222230517;evidence:rbm24a,prickle2b,lpin2,spock3,osbpl2b:::Mixed HC;HG.pvalue:0.0223694171772195;evidence:rbm24a,afdna,spock3,osbpl2b:::Peripheral Crista SC;HG.pvalue:0.0244052314812253;evidence:rbm24a,osbpl2b:::Progenitors;HG.pvalue:0.0315165346991894;evidence:ptprsa,srgap2:::Crista SC;HG.pvalue:0.0650205278539268;evidence:slc4a4a,slc1a3a:::Central Crista HC;H…	Olfactory epithelium;HG.pvalue:0.000377020176013785;evidence:eya4:::Hindbrain roof plate;HG.pvalue:0.000377020176013785;evidence:eya4:::Oligodendrocyte;HG.pvalue:0.000377020176013785;evidence:mag:::Schwann cell;HG.pvalue:0.00369179819043896;evidence:mpz:::Neural crest;HG.pvalue:0.00652573603485428;evidence:sox10:::Thalamus glutamatergic;HG.pvalue:0.00652573603485428;evidence:arhgap18:::Dorsal hin…
6	0	0	0	0
7	Adenohypophyseal;HG.pvalue:1.81946822040899e-05;evidence:lmx1ba	Pallium_IN02;HG.pvalue:3.49597842389068e-07;evidence:r3hdm1,elavl4,ebf3a:::Olfactory Bulb;HG.pvalue:1.22368602034908e-06;evidence:elavl4,ebf3a,scrt2:::Pallium_03;HG.pvalue:7.78477312545043e-06;evidence:r3hdm1,elavl4:::Pallium_02;HG.pvalue:1.60069029432781e-05;evidence:r3hdm1,elavl4:::Committed_pallium_precursors;HG.pvalue:3.40523833392733e-05;evidence:tcf7l2,ebf3a,scrt2:::Subpallium_03;HG.pvalue:…	Progenitors;HG.pvalue:7.55030825317267e-06;evidence:tcf7l1a,tcf7l2,ebf3a:::Extrastriolar HC;HG.pvalue:0.00717232742498711;evidence:plch1,ano2b:::Nascent HC;HG.pvalue:0.0124511546279159;evidence:ebf3a:::Central Crista HC;HG.pvalue:0.0158994748193903;evidence:ano2b	Midbrain glutamatergic;HG.pvalue:0.00133409878897465;evidence:elavl4,tcf7l2:::Hindbrain glycinergic;HG.pvalue:0.0101985754340869;evidence:scrt2
8	Lens epithelium;HG.pvalue:0.000419913580141261;evidence:pltp:::Iridiphore;HG.pvalue:0.00194855546453937;evidence:pltp:::Osteoblast;HG.pvalue:0.00392586442784439;evidence:pltp:::Epiphysis;HG.pvalue:0.0172092348427669;evidence:pla1a:::Photoreceptor;HG.pvalue:0.0451603547955171;evidence:stxbp1b:::Neuron;HG.pvalue:0.0923598642179944;evidence:stxbp1b	Astrocyte-like;HG.pvalue:4.205379211875e-20;evidence:fgfr2,msi1,ctdsp1,mlc1,slc1a2b,slc4a4a,nrarpa,prex1,plpp3,lrig1,zfp36l2,abi3a,gdpd2,sox19b,atp1b4,lfng,gpm6bb,si:ch211-251b21.1:::Progenitor_01;HG.pvalue:8.66982693100254e-09;evidence:msi1,mlc1,slc1a2b,lrig1,zfp36l2,sox19b,atp1b4,lfng,si:ch211-251b21.1:::Cycling progenitors_02;HG.pvalue:1.22633131427186e-05;evidence:msi1,zfp36l2,sox19b,atp1b4,l…	Crista SC;HG.pvalue:7.02405921676144e-10;evidence:msi1,slc1a2b,slc4a4a,nrarpa,notch3,id1,jag1b,pard3bb,lfng:::Progenitors;HG.pvalue:4.44565348610612e-07;evidence:fgfr2,col5a1,notch3,tnfrsfa,pard3bb,ptprsa:::Macula SC;HG.pvalue:0.000153490478186474;evidence:nrarpa,id1,tnfrsfa,jag1b,lfng:::Peripheral Crista SC;HG.pvalue:0.067373573624865;evidence:fgfr3:::Nascent HC;HG.pvalue:0.127413157353474;evide…	Ventral midbrain;HG.pvalue:0.000176196561105025;evidence:wnt7a:::Hindbrain;HG.pvalue:0.0128755327044264;evidence:id1,fgfbp3,cyp26b1:::Epithalamus glutamatergic;HG.pvalue:0.0150358546004885;evidence:aifm3:::Forebrain;HG.pvalue:0.0285182461878415;evidence:mlc1,fgfr3:::Mixed region;HG.pvalue:0.0341939862434715;evidence:gdpd2:::Midbrain;HG.pvalue:0.0645484372992488;evidence:fgfbp3:::Midbrain glutamat…
9	Monocyte;HG.pvalue:1.94595745439424e-20;evidence:ptprc,mrc1b,plxnc1,zgc:64051,fybb,nrros,si:dkey-185m8.2,il10ra,slc2a6,lcp1,itgb2,wasa,pik3ap1,hck,vsir,si:dkey-33c9.6,syk,grna,ctss2.1:::Leukocyte;HG.pvalue:1.0731945760658e-14;evidence:ptprc,plxnc1,zgc:64051,fybb,nrros,lcp1,itgb2,wasa,vsir,syk,ctss2.1:::Epithelial;HG.pvalue:0.000418292006385346;evidence:mitfa:::Melanophore1;HG.pvalue:0.00071272367…	Microglia;HG.pvalue:2.51133163482784e-20;evidence:ptprc,tgm2l,plxnc1,zgc:162730,nrros,il10ra,ifi30,lcp1,itgb2,nfkbiaa,itm2bb,tcirg1b,coro1a,npc2,cd74a,mpp1,grna,ctss2.1,epdl1,vmp1,lgals2a,gnai2a:::Astrocyte-like;HG.pvalue:0.000206107028436562;evidence:arrdc2,npc2,lgals2a,gnai2a,eif4ebp3,plpp3:::NK-like;HG.pvalue:0.000269160975867935;evidence:ptprc,zgc:162730,lcp1,coro1a,cd74a:::Epithelial/Endothe…	Macula SC;HG.pvalue:0.0209957738480474;evidence:tnfrsfa,prex2,xbp1:::Crista SC;HG.pvalue:0.0492745806366016;evidence:prex2,xbp1:::Progenitors;HG.pvalue:0.124829437932628;evidence:tnfrsfa	Cycling microglia;HG.pvalue:1.77290234704776e-06;evidence:aif1,p2ry12:::Non-cycling microglia;HG.pvalue:0.000299690620217051;evidence:p2ry12:::Neural crest;HG.pvalue:0.00522139386202607;evidence:plcg2:::Neuronal intermediate progenitor;HG.pvalue:0.0772939531670815;evidence:gsap
10	Epithelial;HG.pvalue:0.000614867986923892;evidence:sytl2b:::Integument;HG.pvalue:0.00259669873326242;evidence:sytl2b:::Iridiphore;HG.pvalue:0.00479085380164934;evidence:sytl2b:::Hatching gland;HG.pvalue:0.00822258900846616;evidence:sytl2b:::Neuron;HG.pvalue:0.00880706901917392;evidence:dscamb,frya,gal3st1a:::Epiphysis;HG.pvalue:0.0402040415662979;evidence:pla1a	OPC;HG.pvalue:1.14386372143105e-11;evidence:plxnb1a,dscamb,prex2,etv4,sema5a,ppm1la,tmem178b,sox10,sox6,nkx2.2a,myt1b,atcaya:::Subpallium_03;HG.pvalue:0.00237777783030199;evidence:plxnb1a,tmem178b,sox6:::Subpallium_01;HG.pvalue:0.00323268065101519;evidence:tmem178b,sox6:::Pallium_09;HG.pvalue:0.0043022862634821;evidence:ntng1a:::Subpallium_02;HG.pvalue:0.00963243493942418;evidence:sall3a,llgl1:::…	Crista SC;HG.pvalue:7.23629697413939e-07;evidence:col9a2,prex2,sox6,myo9aa,lfng,prom1b,sox5,sipa1l3:::Mixed HC;HG.pvalue:0.000354674699278799;evidence:dscaml1,tmem178b,gal3st1a,tmcc3,dscama,cobl,dock3:::Nascent HC;HG.pvalue:0.000459725071306947;evidence:dscamb,dscaml1,tmem178b,pcdh15a,si:ch211-1e14.1:::Striolar HC;HG.pvalue:0.00437860204072509;evidence:dscaml1,gal3st1a,pcdh15a:::Central Crista HC…	Early fibroblasts;HG.pvalue:0.0043022862634821;evidence:veph1:::Neural crest;HG.pvalue:0.00759246225760465;evidence:sox10:::Thalamus glutamatergic;HG.pvalue:0.00759246225760465;evidence:sema5a:::Mixed region;HG.pvalue:0.0109915668808205;evidence:etv4,gdpd2:::Hypothalamus;HG.pvalue:0.0109915668808205;evidence:col9a2,calcr:::Ependymal-like;HG.pvalue:0.0117073215229018;evidence:colgalt2:::Mixed regi…
11	Pronephros epi?;HG.pvalue:0.003986703661142;evidence:gcnt7:::Skeletal muscle;HG.pvalue:0.0432551371842445;evidence:frmd5,ryr1b:::Neuron;HG.pvalue:0.240071445832538;evidence:nwd2	Pallium_03;HG.pvalue:0.000131104246403994;evidence:camk2d2,r3hdm1,prkcda:::Olfactory Bulb;HG.pvalue:0.00021879549084659;evidence:ebf3a,lhx1a,ncam1a,msi2a:::Subpallium_02;HG.pvalue:0.00168077231156427;evidence:dgkh,camk2d2,grm1a:::Subpallium_05;HG.pvalue:0.00350837356534899;evidence:foxp1b,cacna2d2a:::Pallium_IN03;HG.pvalue:0.00416465292968829;evidence:ebf3a,lhx1a:::Subpallium_01;HG.pvalue:0.00489…	Progenitors;HG.pvalue:2.56072846571661e-05;evidence:ebf3a,ncam1a,plecb,sema4c,srgap3,spns2:::Crista SC;HG.pvalue:0.000164500454760491;evidence:myo18aa,limch1b,ebf3a.1,arhgap21b,adcy2b,srgap3:::Mixed HC;HG.pvalue:0.000944697038200584;evidence:mical2b,cacna2d2a,kcnma1a,dock9b,inpp4ab,nrxn3b,sema7a:::Extrastriolar HC;HG.pvalue:0.00556556781155388;evidence:itpr1b,atp2a3,ano2b,hpca,kcnma1a,nrxn3b,sema…	Midbrain glutamatergic;HG.pvalue:0.000713887831885335;evidence:shisa6,gabra4,rorb,tspan11,klhdc8a,kcnip3:::Spinal cord;HG.pvalue:0.00573570996245139;evidence:kcnmb4:::Bergmann glia;HG.pvalue:0.00573570996245139;evidence:grid2:::Mixed region and neurotransmitter;HG.pvalue:0.0100873240566668;evidence:hpca:::Cerebellum GABAergic;HG.pvalue:0.015501224342991;evidence:cpne9:::Cerebellum glutamatergic;H…
12	Adenohypophyseal;HG.pvalue:2.08950281127865e-06;evidence:pitx1,lmx1ba:::Pharyngeal epidermis;HG.pvalue:9.29775333398428e-05;evidence:pitx1:::Integument;HG.pvalue:0.00137295101056993;evidence:si:ch211-163l21.8:::Xanthophore;HG.pvalue:0.00282111069163607;evidence:oacyl:::Pancreatic epsilon cell;HG.pvalue:0.00341166408113208;evidence:si:ch211-163l21.8:::Hatching gland;HG.pvalue:0.00439552167723155;e…	Committed_pallium_precursors;HG.pvalue:0.000139547221661141;evidence:insm1b,tspan7,msi1,gadd45gb.1,alcamb:::Committed_subpallium_precursors;HG.pvalue:0.000176880659689421;evidence:insm1b,tspan7,msi1,gadd45gb.1,alcamb:::Subpallium_04;HG.pvalue:0.000359222816911651;evidence:isl1,lmo4b:::Cycling progenitors_02;HG.pvalue:0.00194957731668286;evidence:tspan7,zfp36l2,msi1,gadd45gb.1:::PoA_01;HG.pvalue:0…	Central Crista HC;HG.pvalue:0.00876719032188637;evidence:espn,eya1,si:ch211-285f17.1:::Striolar HC;HG.pvalue:0.0122519684418366;evidence:mical2b,eya1:::Extrastriolar HC;HG.pvalue:0.0865553679554748;evidence:espn,hk2,cdkl1:::Mixed HC;HG.pvalue:0.130463507287298;evidence:mical2b,espn:::Crista SC;HG.pvalue:0.162363351069752;evidence:msi1:::Macula SC;HG.pvalue:0.234329792950273;evidence:btg1	Adenohypophyseal placode;HG.pvalue:0.000231202194347365;evidence:pitx1:::Pituitary neuroendocrine;HG.pvalue:0.000231202194347365;evidence:cga:::Olfactory pit;HG.pvalue:0.00100109836758748;evidence:espn:::Dorsal midbrain glutamatergic;HG.pvalue:0.00100109836758748;evidence:vwa5b2:::Spinal cord;HG.pvalue:0.00228387290686156;evidence:kcnmb4:::Choroid plexus;HG.pvalue:0.00405464519564516;evidence:lrr…
13	Endothelial;HG.pvalue:4.53609723205382e-16;evidence:fgd5a,flt1,esama,pecam1,ushbp1,ptprb,rasip1,kdrl,tie1,si:dkeyp-97a10.2,adgrl4,fli1b,mrc1a:::Endothelia;HG.pvalue:1.89690067182258e-09;evidence:flt1,esama,pecam1,si:dkeyp-97a10.2,adgrl4,ccm2l:::Epiphysis;HG.pvalue:0.000448760370022316;evidence:gramd2aa,slc16a1a,si:ch211-106h4.9,mb:::Melanophore2;HG.pvalue:0.0148691498277017;evidence:gramd2aa	Epithelial/Endothelial Cells;HG.pvalue:1.0766779923315e-31;evidence:egfl7,flt1,she,ptprb,acvrl1,kdrl,pdgfbb,epas1b,foxc1a,fhl3b,fli1a,adgrl4,f2rl2,klf2b,tuft1a,slc16a1a,yrk,tspan4b,slc38a3a,myl9a,slc7a3a,plecb,tpm4a,tsku,igfbp1a,cxcl12b,mcl1b,mknk2b,cdkn1bb,alas1,crip1,zfp36l2,plpp3,glulb,adam10a,serpine2,cav1,cav2,mgll,ccng1,sparc:::Progenitor_02;HG.pvalue:7.86876591439681e-06;evidence:slc7a8a,t…	Crista SC;HG.pvalue:9.12691340231897e-07;evidence:slc16a1a,cahz,sema5ba,mcl1b,id1,mb,slc1a3a,arhgap24,prex2,notch3,sparc:::Macula SC;HG.pvalue:2.0204599980664e-06;evidence:tuft1a,slc16a1a,tnfrsfa,igfbp1a,mcl1b,id1,mb,slc1a3a,glulb,prex2,igf2b,sparc:::Progenitors;HG.pvalue:0.00400169505386426;evidence:tnfrsfa,plecb,notch3,ebf3a,spns2:::Extrastriolar HC;HG.pvalue:0.0971195787137167;evidence:tns2a,d…	Endothelial;HG.pvalue:5.18847310745868e-05;evidence:flt1,ptprb,tie1,adgrl4,slco1c1:::Anteromedial cerebral pole;HG.pvalue:0.00177858266030819;evidence:mecom:::Oligodendrocyte;HG.pvalue:0.00177858266030819;evidence:plxnb3:::Undefined;HG.pvalue:0.00505966076380936;evidence:pecam1,tie1,caskin2,kel,adgrl4,pdgfrb,id1,serpine2,tspan17:::Definitive endoderm;HG.pvalue:0.00748617076527935;evidence:sox17::…
