## Supplementary material for "Hybridization Reveals Cell Type-Specific Regulatory Variation Driving Brain Transcriptomic Divergence": Supp. data

source	term_name	term_id	highlighted	adjusted_p_value	negative_log10_of_adjusted_p_value	term_size	query_size	intersection_size	effective_domain_size	intersections
GO:BP	pyrimidine deoxyribonucleoside monophosphate metabolic process	GO:0009176	TRUE	0.000400324	3.397588606	11	290	5	21026	UPP1,DPYD,NT5M,UPB1,TYMS
GO:BP	deoxyribonucleoside monophosphate metabolic process	GO:0009162	FALSE	0.001373033	2.862319012	24	290	6	21026	ADA,UPP1,DPYD,NT5M,UPB1,TYMS
GO:BP	deoxyribonucleoside monophosphate catabolic process	GO:0009159	FALSE	0.001676716	2.775540522	14	290	5	21026	ADA,UPP1,DPYD,NT5M,UPB1
GO:BP	nucleoside monophosphate catabolic process	GO:0009125	FALSE	0.009202507	2.036093858	19	290	5	21026	ADA,UPP1,DPYD,NT5M,UPB1
GO:BP	pyrimidine-containing compound metabolic process	GO:0072527	TRUE	0.017328975	1.76122713	75	290	8	21026	UPP1,DPYD,NT5M,UPB1,NME3,TYMS,THTPA,SLC19A2
GO:BP	pyrimidine nucleoside monophosphate metabolic process	GO:0009129	FALSE	0.020145544	1.695820998	22	290	5	21026	UPP1,DPYD,NT5M,UPB1,TYMS
GO:BP	pyrimidine deoxyribonucleotide metabolic process	GO:0009219	FALSE	0.02545214	1.594275688	23	290	5	21026	UPP1,DPYD,NT5M,UPB1,TYMS
GO:BP	nucleoside monophosphate metabolic process	GO:0009123	FALSE	0.025551333	1.59258644	79	290	8	21026	ADA,UPP1,DPYD,NT5M,UPB1,RFK,LRGUK,TYMS
GO:BP	2'-deoxyribonucleotide metabolic process	GO:0009394	FALSE	0.0376691	1.424014751	41	290	6	21026	ADA,UPP1,DPYD,NT5M,UPB1,TYMS
GO:BP	deoxyribose phosphate metabolic process	GO:0019692	FALSE	0.043442127	1.362088922	42	290	6	21026	ADA,UPP1,DPYD,NT5M,UPB1,TYMS
GO:BP	deoxyribonucleotide metabolic process	GO:0009262	FALSE	0.043442127	1.362088922	42	290	6	21026	ADA,UPP1,DPYD,NT5M,UPB1,TYMS
GO:CC	mitochondrion	GO:0005739	FALSE	4.48E-07	6.348257428	1844	303	58	22149	CHDH,MTCH1,AGMAT,ELK1,HSPB6,MALSU1,MRPL17,MRS2,CEP89,HOGA1,OCIAD1,PRKCA,MGST3,KCNQ3,TMEM71,MRPL30,PTCD2,DMGDH,MUTYH,HPDL,TRUB1,NT5M,MXD1,NDUFA2,MICU2,ARHGAP26,ME2,RFK,SMIM12,DMAC1,MLLT11,TRMT10B,KLC2,AADAT,GRPEL1,SLC25A47,NME3,HMOX1,TNRC18,ATP23,DMAC2,SLC25A36,GLOD4,RPIA,SYNJ2BP,SLC8A3,SLC25A29,SUOX,TYMS,APOO,DISC1,LYRM7,MTRF1L,MCU,TMX2,TOMM5,LIPT1,MTRF1
GO:CC	exocytic vesicle	GO:0070382	FALSE	0.00012508	3.902812694	253	303	16	22149	ABCC8,ICA1,SYNGR2,UNC13B,CACFD1,SCAMP1,UNC13D,APBA1,CLCN3,ROGDI,TRIM9,SLC18B1,OTOF,SYNDIG1,DISC1,SYTL4
GO:CC	synaptic vesicle	GO:0008021	FALSE	0.001194236	2.922909835	233	303	14	22149	ABCC8,ICA1,SYNGR2,UNC13B,CACFD1,SCAMP1,APBA1,CLCN3,ROGDI,TRIM9,SLC18B1,OTOF,SYNDIG1,DISC1
GO:CC	transport vesicle	GO:0030133	FALSE	0.001334891	2.874554036	453	303	20	22149	ATP13A2,ABCC8,CAV2,ICA1,SYNGR2,UNC13B,CACFD1,SCAMP1,VAMP4,UNC13D,APBA1,CLCN3,SREBF2,ROGDI,TRIM9,SLC18B1,OTOF,SYNDIG1,DISC1,SYTL4
GO:CC	organelle membrane	GO:0031090	FALSE	0.002144887	2.668595655	3842	303	83	22149	CHDH,ATP13A2,MTCH1,CCDC115,SRXN1,CD63,CPTP,ELK1,ABCC8,HERPUD1,GABARAPL2,CAV2,KRTCAP2,MRPL17,MRS2,ICA1,TSPAN15,SLC26A11,SYNGR2,VPS37A,PRKCA,MGST3,MRPL30,GORASP2,NOSTRIN,CNGA4,UNC13B,CACFD1,WDR41,SCAMP1,PLPP6,VAMP4,CHST14,GABRB3,PEX11G,POM121,CYSTM1,NDUFA2,MICU2,ARHGAP26,DMAC1,TRMT10B,KLC2,GRPEL1,SLC16A13,CLCN3,GAL3ST3,CD109,SLC25A47,OST4,EPHX1,GAA,NME3,MMD2,SREBF2,HMOX1,TNRC18,LDLR,IL15RA,DNAJC2,S…
GO:CC	vesicle	GO:0031982	FALSE	0.002291088	2.639958211	4033	303	86	22149	ATP13A2,CCDC115,CD63,CPTP,ADA,ABCC8,GABARAPL2,CAV2,CPQ,ICA1,PBLD,TSPAN15,CDH15,VEGFD,SLC12A1,LOXL1,MTTP,OCIAD1,SCRN2,SLC26A11,SYNGR2,VPS37A,PRKCA,EIF3B,RIPK2,CACYBP,NOSTRIN,CNGA4,UNC13B,FCHO2,CACFD1,SCAMP1,DUSP26,RP2,TAX1BP3,CILP2,VAMP4,CHST14,GABRB3,UNC13D,NAGLU,RBP4,APBA1,UPB1,CYSTM1,ROBO4,SLC23A1,ARHGAP26,FGA,CLCN3,CD109,SCG5,GAA,SREBF2,LDLR,ROGDI,GRAP2,MORN2,FBLN1,CNTN1,IL15RA,LRGUK,MAGI2,GLO…
GO:CC	organelle envelope	GO:0031967	FALSE	0.00381674	2.418307455	1329	303	38	22149	CHDH,MTCH1,CPTP,ELK1,MRPL17,MRS2,CEP89,PRKCA,MGST3,CACYBP,MRPL30,PLPP6,POM121,NDUFA2,MICU2,DMAC1,TRMT10B,GRPEL1,SLC25A47,NME3,HMOX1,TNRC18,ROGDI,IL15RA,DNAJC2,PARP11,SLC25A36,SYNJ2BP,SLC8A3,SLC25A29,SUOX,MYORG,TYMS,APOO,LYRM7,MCU,TMX2,TOMM5
GO:CC	mitochondrial envelope	GO:0005740	FALSE	0.00390466	2.408416822	840	303	28	22149	CHDH,MTCH1,ELK1,MRPL17,MRS2,CEP89,PRKCA,MGST3,MRPL30,NDUFA2,MICU2,DMAC1,TRMT10B,GRPEL1,SLC25A47,NME3,HMOX1,SLC25A36,SYNJ2BP,SLC8A3,SLC25A29,SUOX,TYMS,APOO,LYRM7,MCU,TMX2,TOMM5
GO:CC	mitochondrial membrane	GO:0031966	FALSE	0.009889729	2.004815611	790	303	26	22149	CHDH,MTCH1,ELK1,MRPL17,MRS2,PRKCA,MGST3,MRPL30,NDUFA2,MICU2,DMAC1,TRMT10B,GRPEL1,SLC25A47,NME3,HMOX1,SLC25A36,SYNJ2BP,SLC8A3,SLC25A29,TYMS,APOO,LYRM7,MCU,TMX2,TOMM5
GO:CC	secretory vesicle	GO:0099503	FALSE	0.013572055	1.867354403	1099	303	32	22149	CD63,ABCC8,CAV2,ICA1,VEGFD,LOXL1,SYNGR2,UNC13B,CACFD1,SCAMP1,UNC13D,APBA1,CYSTM1,FGA,CLCN3,CD109,SCG5,GAA,ROGDI,MORN2,LRGUK,YPEL5,TRIM9,SLC18B1,FUCA2,OTOF,ENKUR,SYNDIG1,DISC1,TSPAN14,ACTR2,SYTL4
GO:CC	endomembrane system	GO:0012505	FALSE	0.014836942	1.828655596	4872	303	96	22149	ATP13A2,CCDC115,SRXN1,CD63,CPTP,ABCC8,HERPUD1,GABARAPL2,CAV2,KRTCAP2,CPQ,ICA1,TSPAN15,CDH15,VEGFD,LOXL1,LRP3,MTTP,OCIAD1,SLC26A11,SYNGR2,VPS37A,PRKCA,PRSS56,RIPK2,MGST3,CACYBP,GORASP2,CERKL,UNC13B,FCHO2,CACFD1,SCAMP1,DUSP26,RP2,SCLY,PLPP6,VAMP4,CHST14,UNC13D,APBA1,POM121,CYSTM1,ARHGAP26,ADAMTS13,METTL3,SLC16A13,FGA,CLCN3,GAL3ST3,CD109,SCG5,OST4,EPHX1,JMJD8,GAA,MMD2,SREBF2,HMOX1,TNRC18,LDLR,ROGDI,…
GO:CC	cell junction	GO:0030054	TRUE	0.024322312	1.613995154	2401	303	55	22149	ELK1,ADA,CBLN4,DDB2,ABCC8,CAV2,DCAF13,ICA1,TSPAN15,CDH15,CEP89,SYNGR2,EIF3B,KCNJ10,KCNQ3,LMLN,UNC13B,FCHO2,CACFD1,SCAMP1,TDRD5,VAMP4,GABRB3,TGFB1I1,APBA1,ARHGAP26,PGM5,RIMS3,PPP1R9A,CDC42SE1,AFAP1,CLCN3,ROGDI,MRC2,CNTN1,ATP23,MAGI2,DTNB,TRIM9,SLC18B1,SLC8A3,CCDC170,OTOF,DRD5,CELF4,PALMD,ITGB1,ABI1,SYNDIG1,DISC1,SDCCAG8,PPP3R1,ACTR2,TBC1D2,CDHR2
GO:CC	bounding membrane of organelle	GO:0098588	FALSE	0.031730077	1.498528872	2251	303	52	22149	ATP13A2,MTCH1,CCDC115,CD63,CPTP,ABCC8,GABARAPL2,CAV2,ICA1,TSPAN15,SLC26A11,SYNGR2,VPS37A,MGST3,GORASP2,NOSTRIN,CNGA4,UNC13B,WDR41,SCAMP1,VAMP4,CHST14,PEX11G,CYSTM1,ARHGAP26,KLC2,SLC16A13,CLCN3,CD109,SLC25A47,GAA,NME3,MMD2,SREBF2,HMOX1,LDLR,IL15RA,ST8SIA1,SYNJ2BP,ATL1,SLC18B1,SLC8A3,OTOF,DRD5,ITGB1,APOO,SYNDIG1,TSPAN14,HHAT,TOMM5,HBEGF,SYTL4
GO:CC	cytoplasmic vesicle	GO:0031410	FALSE	0.036467926	1.438088931	2556	303	57	22149	ATP13A2,CCDC115,CD63,CPTP,ADA,ABCC8,GABARAPL2,CAV2,ICA1,TSPAN15,VEGFD,LOXL1,OCIAD1,SYNGR2,VPS37A,NOSTRIN,CNGA4,UNC13B,FCHO2,CACFD1,SCAMP1,RP2,VAMP4,GABRB3,UNC13D,APBA1,CYSTM1,ARHGAP26,FGA,CLCN3,CD109,SCG5,GAA,SREBF2,LDLR,ROGDI,GRAP2,MORN2,IL15RA,LRGUK,MAGI2,YPEL5,TRIM9,SLC18B1,FUCA2,OTOF,MON1A,ITGB1,ENKUR,SYNDIG1,DISC1,TSPAN14,ACTR2,TBC1D2,ANKRD13D,HBEGF,SYTL4
GO:CC	intracellular vesicle	GO:0097708	FALSE	0.038812258	1.411031094	2562	303	57	22149	ATP13A2,CCDC115,CD63,CPTP,ADA,ABCC8,GABARAPL2,CAV2,ICA1,TSPAN15,VEGFD,LOXL1,OCIAD1,SYNGR2,VPS37A,NOSTRIN,CNGA4,UNC13B,FCHO2,CACFD1,SCAMP1,RP2,VAMP4,GABRB3,UNC13D,APBA1,CYSTM1,ARHGAP26,FGA,CLCN3,CD109,SCG5,GAA,SREBF2,LDLR,ROGDI,GRAP2,MORN2,IL15RA,LRGUK,MAGI2,YPEL5,TRIM9,SLC18B1,FUCA2,OTOF,MON1A,ITGB1,ENKUR,SYNDIG1,DISC1,TSPAN14,ACTR2,TBC1D2,ANKRD13D,HBEGF,SYTL4
GO:CC	exocytic vesicle membrane	GO:0099501	FALSE	0.046147517	1.335851663	144	303	9	22149	ABCC8,ICA1,SYNGR2,UNC13B,SCAMP1,CLCN3,SLC18B1,OTOF,SYNDIG1
GO:CC	synaptic vesicle membrane	GO:0030672	FALSE	0.046147517	1.335851663	144	303	9	22149	ABCC8,ICA1,SYNGR2,UNC13B,SCAMP1,CLCN3,SLC18B1,OTOF,SYNDIG1
KEGG	Pyrimidine metabolism	KEGG:00240	FALSE	0.010203378	1.99125604	57	114	6	8484	UPP1,DPYD,NT5M,UPB1,NME3,TYMS
REAC	Pyrimidine catabolism	REAC:R-HSA-73621	FALSE	0.007377765	2.132075186	11	170	4	11004	UPP1,DPYD,NT5M,UPB1
TF	Factor: Elk-1; motif: RCCGGAAGTGN	TF:M09904	FALSE	0.007658028	2.115883054	8364	326	177	20092	LZIC,MTCH1,TMEM82,CCDC115,PQBP1,SRXN1,CD63,AGMAT,CDK20,CPTP,CBLN4,DFFB,ABCC8,GABARAPL2,ZNF277,CALD1,POC1B,KLHL36,CRABP1,METTL6,LENG1,HSPB6,KRTCAP2,CPQ,MALSU1,ACBD7,MRPL17,KCNS2,DCAF13,SERINC4,ARPP19,MMP15,TDP1,CEP89,RHPN2,ETAA1,MTTP,SLC26A11,MCRIP2,DPYD,PRSS56,RIPK2,MGST3,CACYBP,CCDC24,KCNJ10,TMEM71,MRPL30,GORASP2,NOSTRIN,LMLN,POPDC2,CERKL,SERPINE3,ADAMTS6,THNSL2,CACFD1,SCAMP1,DUSP26,RP2,SCLY,ANA…
